# Sterile protection against *Plasmodium vivax* malaria by repeated blood stage infection in a non-human primate model

**DOI:** 10.1101/2023.02.13.528262

**Authors:** Nicanor Obaldía, Joao Luiz Da Silva Filho, Marlon Núñez, Katherine A. Glass, Tate Oulton, Fiona Achcar, Grennady Wirjanata, Manoj Duraisingh, Philip Felgner, Kevin K.A. Tetteh, Zbynek Bozdech, Thomas D. Otto, Matthias Marti

## Abstract

The malaria parasite *Plasmodium vivax* remains a major global public health challenge, causing major morbidity across tropical and subtropical regions. Several candidate vaccines are in preclinical and clinical trials, however no vaccine against *P. vivax* malaria is approved for use in humans. Here we assessed whether *P. vivax* strain-transcendent immunity can be achieved by repeated infection in *Aotus* monkeys. For this purpose, we repeatedly infected six animals with blood stages of the *P. vivax* Salvador 1 (SAL-1) strain until sterile immune, and then challenged with the AMRU-1 strain. Sterile immunity was achieved in 4/4 *Aotus* monkeys after two homologous infections with the SAL-1 strain, while partial protection against a heterologous AMRU-1 challenge (i.e., delay to infection and reduction in peak parasitemia compared to control) was achieved in 3/3 monkeys. IgG levels based on *P. vivax* lysate ELISA and protein microarray increased with repeated infections and correlated with the level of homologous protection. Analysis of parasite transcriptional profiles across inoculation levels provided no evidence of major antigenic switching upon homologous or heterologous challenge. In contrast, we observed significant transcriptional differences in the *P. vivax* core gene repertoire between SAL-1 and AMRU-1. Together with the strain-specific genetic diversity between SAL-1 and AMRU-1 these data suggest that the partial protection upon heterologous challenge is due to molecular differences between strains (at genome and transcriptome level) rather than immune evasion by antigenic switching. Our study demonstrates that sterile immunity against *P. vivax* can be achieved by repeated homologous blood stage infection in *Aotus* monkeys, thus providing a benchmark to test the efficacy of candidate blood stage *P. vivax* malaria vaccines.

**Author summary:** *Plasmodium vi*vax is the most widespread human malaria parasite. Elimination efforts are complicated due to the peculiar biology of *P. vivax* including dormant liver forms, cryptic reservoirs in bone marrow and spleen and a large asymptomatic infectious reservoir in affected populations. Currently there is no vaccine against malaria caused by *P. viv*ax. Here we induce sterile immunity by repeated *P. vivax* infection with the SAL-1 strain in non-human primates. In contrast, heterologous challenge with the AMRU-1 strain only provided partial protection. Antibody levels against a crude antigen and a protein microarray correlated with the level of homologous protection. Parasite transcriptional profiles across inoculation levels failed to show major antigenic switching across SAL-1 infections or upon heterologous challenge, instead suggesting other mechanisms of immune evasion. Our study demonstrates that sterile immunity against *P. vivax* can be achieved by repeated blood stage infection in *Aotus* monkeys, thus providing a benchmark to test the efficacy of candidate blood stage *P. vivax* malaria vaccines.
