## Supplementary material for "Sterile protection against *Plasmodium vivax* malaria by repeated blood stage infection in a non-human primate model": Table S1

### Sheet: Sheet1
		TABLE S1. Summary hematological and parasitemia values of Aotus repeatedly infected with Plasmodium vivax SAL-1 (levels I-III) and challenge with the heterologous P.vivax AMRU-1 (level IV)
					Baseline Hematology				Parasitemia
		Passage level (Total PI day) and monkey no.	Sex (a)	Wt (g)	Hct %	Hb g/dL	PLT (10^3)/𝜇L		Day of patency	Days patent and mean (SD)	Day of Peak and mean (SD)	Peak and mean (SD) of parasites (10^3)/𝜇L	Cummulative parasiemia (10^3)/𝜇L to day 13-14 PI	Individual AUC and total group AUC	PI day of treatment and mean (SD)	Drug (Frequency x days)	Outcome day 28 (PI day )	Cause of attrition (PI day )
		I (0)
		30014	1	795	41.1	14.4	381		6	9	14	65.66	95.54	62.72	14	CQ (x3)	Cured (17)
		30034	2	619	43.2	15.1	208		6	9	14	173	314.53	228.1	14	CQ (x3)	Cured (17)
		32028	1	832	46.9	15.1	362		6	9	14	111.7	222.09	166.2	14	CQ (x3)	Cured (17)
		32047	2	873	49.3	16.1	313		6	9	14	120	237.51	177.5	14	CQ (x3)	Cured (17)
		25029	1	850	45.5	16.1	160		6	8	13	80.18	153.27	113.2	13	CQ (x3)	Cured (16)
		29012	2	788	41.3	14.1	395		6	9	14	72.45	124.91	88.7	14	CQ (x3)	Cured (17)	MU (60)
		Summary values		793 (91)	45 (3)	15 (1)	303 (98)		6	9**	14 (0.4)**	103.8 (40.3)***	191.3 (81.6)*	139.4 (61.9)***	13.8 (0.4)****
		II (85)
		30014	1	714	43.8	15.4	331		6	16	9	0.51	0.86	1.367	20	CQ (x3)	Cured (23)
		30034	2	669	40.8	14.3	328		6	15	15	0.54	0.31	0.8595	20	CQ (x3)	Cured (23)	SA, Hct 20%, KF (84)
		32028	1	862	42.7	15.3	265		6	17	8	0.52	0.9	1.307	20	CQ (x3)	Cured (23)
		32047	2	813	44.6	15.5	424		6	11	8	0.19	0.24	0.2515	20	CQ (x3)	Cured (23)
		25029	1	845	38.3	13.2	252		6	13	9	1.02	3.31	4.616	20	CQ (x3)	Cured (23)
		29012	2	-	-	-	-		6	-	-	-		-	-	-	-
		Summary values		781 (85)	42 (3)	15 (1)	320 (68)		6	14 (2)**	10 (3)**	0.6 (0.3)***	1.52 (1.5)*	1.66 (1.70)***	20****
		III (166)
		30014	1	768	46.8	16.2	229			0	0	0		0	None	None	Immune
		30034	-	-	-	-	-			-	-	-		-	-	-	-
		32028	1	819	40.3	14.6	215			0	0	0		0	None	None	Immune	MA, Hct 28.2%, KF (98)
		32047	2	886	41.8	14.8	157			0	0	0		0	None	None	Immune
		25029	1	893	44.1	15.6	126			0	0	0		0	None	None	Immune
		29012	-	-	-	-	-			-	-	-		-	-	-	-
		Summary values		842 (59)	43 (3)	15 (1)	182 (49)
		IV (276)
		30014	1	756	41	14.6	253			10	22	6.1		23.1	28	MQ (x1)	Cured (29)	MA, Hct = 27, (28)
		30034	-	-	-	-	-			-	-	-		-	-	-	-
		32028*	-	-	-	-	-			-	-	-		-	-	-	-
		32047	2	805	54.4	19.7	170			1	16	0.01		0.025	21	MQ (x1)	Cured (22)	SA, Hct = 15.9, KF ( (28)
		25029	1	810	45	16.4	210			9	14	11.4		23.79	21	MQ (x1)	Cured (22)
		29012	-	-	-	-	-			-	-	-		-	-	-	-
		Summary values		790 (30)	47 (7)	17 (3)	211 (42)			7 (4)**	17 (3)**	5.8 (4.7)***		15.6 (11.0)***	23.3 (4.0)****
		a = 1 (male); 2 (female); PI = Post-Inoculation; MU = Malaria Unrelated; MA = Moderate Anemia; SA = Severe Anemia; Hct% = hematocrit %; KF = Kidney Failure
		Bold face indicates statistical significant difference between passage levels I, II and IV. * paired t-test = p <0.05; One way ANOVA; ** = p <0.001; *** = p < 0.0001; **** = p <0.00001
