## Supplementary material for "Sterile protection against *Plasmodium vivax* malaria by repeated blood stage infection in a non-human primate model": Table S2

### Sheet: Sheet1
	Table S2. Mean ELISA* titers of Aotus premmunized by repeated infection with the homologous SAL-1 and challenged with the heterologous AMRU-1 strains of Plasmodium vivax
		ELISA titers Log 10
	Longitundinal follow up days	-1	14	28	84	99	105	114	165	180	194	223	275	283	304
	n	5	5	5	4	4	5	4	4	3	4	4	4	2	3
	Mean	1	2.72	3.064	2.938	3.67	3.918	4.005	3.498	4.077	4.165	4.068	3.99	4.045	4.273
	Std. Deviation	0	0.2126	0.1853	0.4305	0.3723	0.2597	0.09609	0.1662	0.07572	0.07	0.1396	0.3228	0.09192	0.02309
	Std. Error of Mean	0	0.09508	0.08286	0.2152	0.1861	0.1162	0.04805	0.0831	0.04372	0.035	0.06981	0.1614	0.065	0.01333
	Lower 95% CI of mean	1	2.456	2.834	2.253	3.078	3.595	3.852	3.233	3.889	4.054	3.845	3.476	3.219	4.216
	Upper 95% CI of mean	1	2.984	3.294	3.622	4.262	4.241	4.158	3.762	4.265	4.276	4.29	4.504	4.871	4.331
	* = ELISA P. vivax SAL-1 antigen was prepared from Aotus iRBCs purified by percoll cushion (47%) centrifugation and adsorbed to the plate wells diluted in
	PBS pH 7.4 at 5 ug / mL concentration
	Secondary antibodies = Goat anti-monkey (Rhesus macaque ) diluted 1:2000 in PBS pH 7.4
