## Supplementary material for "Sterile protection against *Plasmodium vivax* malaria by repeated blood stage infection in a non-human primate model": Table S3

### Sheet: Sheet1
	Table S3. Plasmodium vivax immunogenic targets with significantly higher antibody levels at inoculation level III vs inoculation I.
	Gene	Name		Chromosome	Type	P value
	PVX_090230	Early transcribed memrane protein	ETRAMP	5	Protein coding	< 0.001
	PVX_121930	Plasmodium exported protein		14	Protein coding	< 0.001
	PVX_092070	Parasitophorous vacuolar protein 1, putative	PV1	9	Protein coding	0.001
	PVX_099980_s4	Merozoite surface protein 1	MSP1	7	Protein coding	0.002
	PVX_083560	Plasmodium exported protein		12	Protein coding	0.002
	PVX_121935	Plasmodium exported protein		14	Protein coding	0.009
	PVX_099980_s3	Merozoite surface protein 1	MSP1	7	Protein coding	0.01
	P values calculated using paired t-test to compare the AUC values for each monkey between inoculation levels I and III
	n =4
